# An aphid effector pair forms a hetero-oligomeric complex important for protein stability and activity

**DOI:** 10.64898/2026.09.18.752295

**Authors:** Thomas Waksman, Jade R. Bleau, Ronan S. Fisher, Genady Pankovs, William N. Hunter, Jorunn I.B. Bos

## Abstract

During disease and infestation, pathogens and pests deliver effectors inside their host to manipulate host responses, leading to immune suppression and altered nutrient availability. To be successful, pathogens and pests can produce and secrete large repertoires of effectors, consisting of up to hundreds of proteins. While effector virulence activities are usually studied in isolation, effectors can function together or cooperate to regulate transport and/or activity. An important example is the suppression of effector avirulence activity by plant pathogenic microbe effectors. Moreover, some effectors can physically associate with target host proteins and promote virulence. Here we explored the interaction of a conserved and co-regulated effector pair in aphids. Using a combination of computational modelling and crystallography combined with functional assays, we reveal a novel type of oligomeric assembly of the paired aphid effectors in a hexameric/octameric complex. Our data indicate that different oligomerization states exist among orthologs of this effector complex, suggesting that dynamic dissociation or subunit exchange may occur. Structure-based mutagenesis revealed that complex formation is essential for both effector protein stability and the *in planta* activity of one of these proteins. These findings emphasize the significance of effector hetero-oligomerization at the plant-insect interface, consistent with the model that this effector pair is an evolutionarily conserved module across aphid species.
