## Supplementary Information for "An aphid effector pair forms a hetero-oligomeric complex important for protein stability and activity"

### Sheet: Primer Sequences
Primer name	sequence 5'-3'	Use	Vector
Mp1_attB1_F	GGGGACAAGTTTGTACAAAAAAGCAGGCTTCATGGAAATGATCCAGCCGTCCGC	Gateway cloning	pDONR
Mp1_attB2_R	GGGGACCACTTTGTACAAGAAAGCTGGGTTTACAATATAGCACGGTCGATGGGAA	Gateway cloning	pDONR
Mp58_attB1_F	GGGGACAAGTTTGTACAAAAAAGCAGGCTTCATGTTAATGATGCAACCATTAATAGAC	Gateway cloning	pDONR
Mp58_attB2_R	GGGGACCACTTTGTACAAGAAAGCTGGGTTTTATTATGCTACAACAGGTTGGGC	Gateway cloning	pDONR
Mp58_W66E_F	CAAAAACAAGGAATTCCAAAAAGTTATACAATATCTC	mutagenesis	pDONR
Mp58_W66E_R	GACTTATTAAGTTCATTCCTTG	mutagenesis	pDONR
Mp58_F67E_F	AAACAAGTGGGAACAAAAAGTTATACAATATC	mutagenesis	pDONR
Mp58_F67E_R	TTGGACTTATTAAGTTCATTC	mutagenesis	pDONR
Mp58_W66A_F	CAAAAACAAGGCTTTCCAAAAAGTTATACAATATCTC	mutagenesis	pDONR
Mp58_W66A_R	GACTTATTAAGTTCATTCCTTG	mutagenesis	pDONR
Mp58_F67A_F	AAACAAGTGGGCTCAAAAAGTTATACAATATC	mutagenesis	pDONR
Mp58_F67A_R	TTGGACTTATTAAGTTCATTC	mutagenesis	pDONR
pDONR_F	TCGCGTTAACGCTAGCATGGATCTC	sequencing	pDONR
pDONR_R	GTAACATCAGAGATTTTGAGACAC	sequencing	pDONR
pEG202_F	ATTACCATGGACTACAAAGACGAT	sequencing	pEarlyGate 202
pEG202_R	TCTAGAGAGTTAATCTAGGTGAGT	sequencing	pEarlyGate 202
pB7_F	CATTTCATTTGGAGAGGACTCCGG	sequencing	pB7WG2
pB7_R	CCCTAATTCCCTTATCTGGGAACT	sequencing	pB7WG2
pET-mod_lin_F	GGATCCGGCTGCTAACAAAG	Gibson cloning	pET-mod
pET-mod_lin_R	CATATGGCCCTGAAAATACAGG	Gibson cloning	pET-mod
pET-mod_vector_F	CTGGCTTCTGATAAAGCG	Gibson cloning	pET-mod
pET-mod_vector_R	CGCTTTATCAGAAGCCAG	Gibson cloning	pET-mod
MBP_TEV_F	GAAAACCTGTATTTTCAGGGCCATATGATGAAGATTGAAGAAGGCAAACTG	Gibson cloning	pET-mod
MBP_3C_R	CATATGTGGACCCTGGAAGAGTACTTCTAAGCCGCTGCTCGTTTGAGCGTCTTTCAGTG	Gibson cloning	pET-mod
Mp58_pET-mod_F	TGTATTTTCAGGGCCATATGCTTATGATGCAACCACTTATCGA	Gibson cloning	pET-mod
Mp58_pET-mod_R	CTTTGTTAGCAGCCGGATCCTTAAGCCACAACAGGCTGAG	Gibson cloning	pET-mod
Mp1_3C_F	TCTTCCAGGGTCCACATATGGAAATGATCCAGCCATCTG	Gibson cloning	pET-mod
Mp1_pET-mod_R	CTTTGTTAGCAGCCGGATCCTTACAGGATAGCACGATC	Gibson cloning	pET-mod
Rp58_pET-mod_F	GGCGAAAACCTGTATTTTCAGGGCCATATGCAAACCATGGAGCCACTGATCG	Gibson cloning	pET-mod
Rp58_pET-mod_R	TTCCTTTCGGGCTTTGTTAGCAGCCGGATCCTTAAACCAGGATTGCCG	Gibson cloning	pET-mod
Rp1_3C_F	TAGAAGTACTCTTCCAGGGTCCACATATGGATGTTTACCAGCCGTCCAC	Gibson cloning	pET-mod
Rp1_pET-mod_R	TCCTTTCGGGCTTTGTTAGCAGCCGgatccTTACATCAGCAGATCCG	Gibson cloning	pET-mod
Mp58_W66E_F	GAATTTCAGAAGGTAATCCAGTA	mutagenesis	pET-mod
Mp58_W66E_R	TACTGGATTACCTTCTGAAATTCTTTGTTTTTTGATTTGTTCA	mutagenesis	pET-mod
Mp58_W66A_R	AAGTACTGGATTACCTTCTGAAACGCTTTGTTTTTTGATTTGTTCA	mutagenesis	pET-mod
Mp58_F67E_F	GAACAGAAGGTAATCCAGTACTT	mutagenesis	pET-mod
Mp58_F67E_R	AAGTACTGGATTACCTTCTGTTCCCATTTGTTTTTTGATTTGT	mutagenesis	pET-mod
Mp58_F67-_F	CAGAAGGTAATCCAGTACTTAAAG	mutagenesis	pET-mod
Mp58_F67A_R	CTTTAAGTACTGGATTACCTTCTGCGCCCATTTGTTTTTTGATTTGT	mutagenesis	pET-mod
Rp58_W66E_F	GAACTGATCAAAGTTCTGCGTTA	mutagenesis	pET-mod
Rp58_W66E_R	TAACGCAGAACTTTGATCAGTTCTTTGCTCTTGGACTTGATCA	mutagenesis	pET-mod
Rp58_L67E_F	GAAATCAAAGTTCTGCGTTATCT	mutagenesis	pET-mod
Rp58_L67E_R	AGATAACGCAGAACTTTGATTTCCCATTTGCTCTTGGACTTGA	mutagenesis	pET-mod
Rp58_L67-_F	ATCAAAGTTCTGCGTTATCTGCA	mutagenesis	pET-mod
Rp58_L67A_R	TGCAGATAACGCAGAACTTTGATCGCCCATTTGCTCTTGGACTTGA	mutagenesis	pET-mod
Mp58_Y19-_F	GAATTAGGTGAGGCAGAGATG	mutagenesis	pET-mod
Mp58_Y19A_R	CATCTCTGCCTCACCTAATTCCGCGAGTGAAGCCTTTACAGCAC	mutagenesis	pET-mod
Mp58_D30-_F	GATAGCCAAACTTTGAATGA	mutagenesis	pET-mod
Mp58_D30A_R	TCATTCAAAGTTTGGCTATCAGCCATAAGGTTCATCTCTGCCT	mutagenesis	pET-mod
Mp1_F40-_F	AACGTTATCGCCTCTGCGCG	mutagenesis	pET-mod
Mp1_F40A_R	CGCGCAGAGGCGATAACGTTCGCCAGCGCCTGGTTCAGGGTGT	mutagenesis	pET-mod
Rp1_C43A_F	GCCTTCAACGCTCAAGGTGC	mutagenesis	pET-mod
Rp1_C43A_R	GCACCTTGAGCGTTGAAGGCAATGTTTGCCAGTGCCTGATTCA	mutagenesis	pET-mod
pET-mod_F	CGATATAGGCGCCAGCAACC	sequencing	pET-mod
pET-mod_R	AGGCTTGGTTATGCCGGTAC	sequencing	pET-mod

### Sheet: Protein Sequences
Protein	Sequence
Mp58	LMMQPLIDQDFCAVKASLYELGEAEMNLMDDSQTLNDMQREYFAGKVDYSAVERARNELNKSKNKWFQKVIQYLKATNEFEPTINYQTSDPQKVYHQMDDLDNYKDALDDMHENILKSMSPTVAQPVVA
Mp1	EMIQPSALALHLPYMPYYPKERTTFTEFKKSVYTLNQALFNVIASARSAYNYYSLYNKQPGLTLEITEKKDKFEKALNYFENKLMDYRHSLIQFKTLINYDTNIPVTSLDDDIPIDRAIL
Rp58	QTMEPLIDQDFSQVKAALFEMQEAEYNLMNDSQKLNDMQKEYFAGKVDYSAVERARNELIKSKSKWLIKVLRYLHATNEFEPTVNYQNSYPQNIYRTMDDLDNYKNYNEMPVNLGNAPQPPAILV
Rp1	DVYQPSTLSMSMPYMPYYPMDVPAYNDYKKSIYTLNQALANICFNAQGAYDYYSLYKDQPGLNLELKENKVRFEKALKHFDDKMNEYRQALLNYKMLLGYKNQMPVSLDDNIPIDPDLLM
